# Litter commensal bacteria can limit the horizontal gene transfer of antimicrobial resistance to *Salmonella* in chickens

**DOI:** 10.1101/2021.04.02.438293

**Authors:** Adelumola Oladeinde, Zaid Abdo, Benjamin Zwirzitz, Reed Woyda, Steven M. Lakin, Maximilian O. Press, Nelson A. Cox, Jesse C. Thomas, Torey Looft, Michael J. Rothrock, Gregory Zock, Jodie Plumblee Lawrence, Denice Cudnik, Casey Ritz, Samuel E. Aggrey, Ivan Liachko, Jonas R. Grove, Crystal Wiersma

**Affiliations:** U.S. National Poultry Research Center, USDA-ARS, Athens, GA, USA; Department of Microbiology, Immunology and Pathology, Colorado State University, Fort Collins, Colorado, USA; Institute of Food Science, University of Natural Resources and Life Sciences, Vienna, Austria; Phase Genomics Inc, Seattle, WA, 98109, USA; Office of National Programs, USDA-ARS, Beltsville, Maryland, USA; Division of STD Prevention, National Center for HIV/AIDS, Viral Hepatitis, STD and TB Prevention, Center for Disease and Control, Atlanta, Georgia, USA; National Animal Disease Center, USDA-ARS, Ames, IA, USA; Poultry Science Dept, University of Georgia, Athens, GA, USA

## Abstract

Fostering a ’balanced’ gut microbiome through the administration of beneficial microbes that can competitively exclude pathogens has gained a lot of attention and use in human and animal medicine. However, little is known about how microbes affect the horizontal gene transfer of antimicrobial resistance (AMR). To shed more light on this question, we challenged neonatal broiler chicks raised on reused broiler chicken litter – a complex environment made up of decomposing pine shavings, feces, uric acid, feathers, and feed, with *Salmonella* Heidelberg (*S*. Heidelberg), a model pathogen. Neonatal chicks challenged with *S*. Heidelberg and raised on reused litter were more resistant to *S*. Heidelberg cecal colonization than chicks grown on fresh litter. Furthermore, chicks grown on reused litter were at a lower risk of colonization with *S*. Heidelberg strains that encoded AMR on IncI1 plasmids. We used 16S rRNA gene sequencing and shotgun metagenomics to show that the major difference between chicks grown on fresh litter and reused litter was the microbiome harbored in the litter and ceca. The microbiome of reused litter samples was more uniform and enriched in functional pathways related to the biosynthesis of organic and antimicrobial molecules than fresh litter samples. We found that *E. coli* was the main reservoir of plasmids encoding AMR and that the IncI1 plasmid was maintained at a significantly lower copy per cell in reused litter compared to fresh litter. These findings support the notion that commensal bacteria play an integral role in the horizontal transfer of plasmids encoding AMR to pathogens like *Salmonella*.

**Importance/Significance:** Antimicrobial resistance spread is a worldwide health challenge, stemming in large part, from the ability of microorganisms to share their genetic material through horizontal gene transfer. To address this issue, many countries and international organization have adopted a One health approach to curtail the proliferation of antimicrobial resistant bacteria. This includes the removal and reduction of antibiotics used in food animal production and the development of alternatives to antibiotics. However, there is still a significant knowledge gap in our understanding of how resistance spreads in the absence of antibiotic selection and the role commensal bacteria play in reducing antibiotic resistance transfer. In this study, we show that commensal bacteria play a key role in reducing the horizontal gene transfer of antibiotic resistance to *Salmonella* and provide the identity of the bacterial species that potentially perform this function in broiler chickens and also postulate the mechanism involved.
