## Supplementary material for "Litter commensal bacteria can limit the horizontal gene transfer of antimicrobial resistance to *Salmonella* in chickens": Table S1

### Sheet: Ceca-Fresh litter
	feature	Kingdom	Phylum	Class	Order	Family	Genus	Species
1	ASV102	Bacteria	Firmicutes	Clostridia	Clostridiales	Lachnospiraceae	Sellimonas	NA
2	ASV142	Bacteria	Firmicutes	Clostridia	Clostridiales	Lachnospiraceae	NA	NA
3	ASV154	Bacteria	Firmicutes	Clostridia	Clostridiales	Lachnospiraceae	NA	NA
4	ASV1729	Bacteria	Firmicutes	Bacilli	Lactobacillales	Lactobacillaceae	Lactobacillus	salivarius
5	ASV1732	Bacteria	Firmicutes	Bacilli	Lactobacillales	Lactobacillaceae	Lactobacillus	NA
6	ASV2081	Bacteria	Firmicutes	Clostridia	Clostridiales	Order_Clostridiales	Order_Clostridiales	Order_Clostridiales
7	ASV2087	Bacteria	Firmicutes	Clostridia	Clostridiales	Lachnospiraceae	GCA-900066575	NA
8	ASV29	Bacteria	Firmicutes	Clostridia	Clostridiales	Lachnospiraceae	NA	NA
9	ASV449	Bacteria	Firmicutes	Clostridia	Clostridiales	Ruminococcaceae	Subdoligranulum	NA
10	ASV525	Bacteria	Firmicutes	Clostridia	Clostridiales	Ruminococcaceae	NA	NA
11	ASV607	Bacteria	Firmicutes	Clostridia	Clostridiales	Ruminococcaceae	Flavonifractor	NA

### Sheet: Ceca-Reused litter
	feature	Kingdom	Phylum	Class	Order	Family	Genus	Species
1	ASV100	Bacteria	Firmicutes	Clostridia	Clostridiales	Lachnospiraceae	Sellimonas	NA
2	ASV111	Bacteria	Firmicutes	Clostridia	Clostridiales	Lachnospiraceae	NA	NA
3	ASV114	Bacteria	Firmicutes	Clostridia	Clostridiales	Lachnospiraceae	NA	NA
4	ASV152	Bacteria	Firmicutes	Clostridia	Clostridiales	Lachnospiraceae	NA	NA
5	ASV175	Bacteria	Firmicutes	Clostridia	Clostridiales	Lachnospiraceae	Blautia	NA
6	ASV178	Bacteria	Firmicutes	Clostridia	Clostridiales	Lachnospiraceae	Blautia	NA
7	ASV193	Bacteria	Firmicutes	Clostridia	Clostridiales	Lachnospiraceae	NA	NA
8	ASV437	Bacteria	Firmicutes	Clostridia	Clostridiales	Ruminococcaceae	Faecalibacterium	NA
9	ASV439	Bacteria	Firmicutes	Clostridia	Clostridiales	Ruminococcaceae	Faecalibacterium	NA
10	ASV454	Bacteria	Firmicutes	Clostridia	Clostridiales	Ruminococcaceae	Subdoligranulum	NA
11	ASV613	Bacteria	Firmicutes	Clostridia	Clostridiales	Ruminococcaceae	Ruminococcaceae_UCG-004	NA
12	ASV74	Bacteria	Firmicutes	Clostridia	Clostridiales	Lachnospiraceae	NA	NA
13	ASV96	Bacteria	Firmicutes	Clostridia	Clostridiales	Lachnospiraceae	NA	NA

### Sheet: Litter-Fresh litter
	feature	Kingdom	Phylum	Class	Order	Family	Genus	Species
1	ASV114	Bacteria	Firmicutes	Clostridia	Clostridiales	Lachnospiraceae	NA	NA
2	ASV1276	Bacteria	Proteobacteria	Gammaproteobacteria	Pseudomonadales	Moraxellaceae	Acinetobacter	radioresistens
3	ASV1277	Bacteria	Proteobacteria	Gammaproteobacteria	Pseudomonadales	Moraxellaceae	Acinetobacter	NA
4	ASV1429	Bacteria	Proteobacteria	Gammaproteobacteria	Enterobacteriales	Enterobacteriaceae	Proteus	mirabilis
5	ASV1446	Bacteria	Proteobacteria	Gammaproteobacteria	Enterobacteriales	Enterobacteriaceae	Klebsiella	pneumoniae
6	ASV1447	Bacteria	Proteobacteria	Gammaproteobacteria	Enterobacteriales	Enterobacteriaceae	Klebsiella	pneumoniae
7	ASV154	Bacteria	Firmicutes	Clostridia	Clostridiales	Lachnospiraceae	NA	NA
8	ASV1727	Bacteria	Firmicutes	Bacilli	Lactobacillales	Leuconostocaceae	Weissella	paramesenteroides
9	ASV1738	Bacteria	Firmicutes	Bacilli	Lactobacillales	Lactobacillaceae	Lactobacillus	NA
10	ASV1801	Bacteria	Firmicutes	Bacilli	Lactobacillales	Enterococcaceae	Enterococcus	NA
11	ASV1820	Bacteria	Firmicutes	Bacilli	Lactobacillales	Aerococcaceae	Aerococcus	NA
12	ASV190	Bacteria	Firmicutes	Clostridia	Clostridiales	Lachnospiraceae	Blautia	NA
13	ASV2126	Bacteria	Firmicutes	Clostridia	Clostridiales	Lachnospiraceae	Anaerostipes	NA
14	ASV226	Bacteria	Firmicutes	Clostridia	Clostridiales	Lachnospiraceae	Shuttleworthia	NA
15	ASV316	Bacteria	Firmicutes	Clostridia	Clostridiales	Ruminococcaceae	Ruminococcaceae_UCG-014	NA
16	ASV408	Bacteria	Firmicutes	Clostridia	Clostridiales	Ruminococcaceae	Ruminiclostridium_9	NA
17	ASV430	Bacteria	Firmicutes	Clostridia	Clostridiales	Ruminococcaceae	Subdoligranulum	NA
18	ASV449	Bacteria	Firmicutes	Clostridia	Clostridiales	Ruminococcaceae	Subdoligranulum	NA
19	ASV516	Bacteria	Firmicutes	Clostridia	Clostridiales	Ruminococcaceae	Negativibacillus	NA
20	ASV525	Bacteria	Firmicutes	Clostridia	Clostridiales	Ruminococcaceae	NA	NA
21	ASV633	Bacteria	Firmicutes	Clostridia	Clostridiales	Ruminococcaceae	Butyricicoccus	NA
22	ASV66	Bacteria	Firmicutes	Clostridia	Clostridiales	Lachnospiraceae	NA	NA
23	ASV906	Bacteria	Actinobacteria	Coriobacteriia	Coriobacteriales	Eggerthellaceae	Slackia	NA

### Sheet: Litter-Reused litter
	feature	Kingdom	Phylum	Class	Order	Family	Genus	Species
1	ASV1248	Bacteria	Proteobacteria	Gammaproteobacteria	Xanthomonadales	Xanthomonadaceae	Luteimonas	NA
2	ASV1286	Bacteria	Proteobacteria	Gammaproteobacteria	Oceanospirillales	Halomonadaceae	Halomonas	NA
3	ASV1646	Bacteria	Bacteroidetes	Bacteroidia	Sphingobacteriales	Sphingobacteriaceae	NA	NA
4	ASV1665	Bacteria	Bacteroidetes	Bacteroidia	Flavobacteriales	Flavobacteriaceae	Ulvibacter	NA
5	ASV1751	Bacteria	Firmicutes	Bacilli	Bacillales	Staphylococcaceae	Staphylococcus	NA
6	ASV1754	Bacteria	Firmicutes	Bacilli	Bacillales	Staphylococcaceae	Jeotgalicoccus	NA
7	ASV1755	Bacteria	Firmicutes	Bacilli	Bacillales	Staphylococcaceae	Jeotgalicoccus	NA
8	ASV1756	Bacteria	Firmicutes	Bacilli	Bacillales	Staphylococcaceae	Aliicoccus	NA
9	ASV1761	Bacteria	Firmicutes	Bacilli	Bacillales	Staphylococcaceae	Salinicoccus	NA
10	ASV1762	Bacteria	Firmicutes	Bacilli	Bacillales	Staphylococcaceae	Salinicoccus	NA
11	ASV1764	Bacteria	Firmicutes	Bacilli	Bacillales	Staphylococcaceae	Salinicoccus	NA
12	ASV1776	Bacteria	Firmicutes	Bacilli	Lactobacillales	Carnobacteriaceae	Alkalibacterium	NA
13	ASV1778	Bacteria	Firmicutes	Bacilli	Lactobacillales	Carnobacteriaceae	Atopostipes	NA
14	ASV1779	Bacteria	Firmicutes	Bacilli	Lactobacillales	Carnobacteriaceae	Atopostipes	NA
15	ASV1781	Bacteria	Firmicutes	Bacilli	Lactobacillales	Carnobacteriaceae	Atopostipes	NA
16	ASV1782	Bacteria	Firmicutes	Bacilli	Lactobacillales	Carnobacteriaceae	Atopostipes	NA
17	ASV1797	Bacteria	Firmicutes	Bacilli	Lactobacillales	Enterococcaceae	Enterococcus	NA
18	ASV1807	Bacteria	Firmicutes	Bacilli	Lactobacillales	Carnobacteriaceae	Jeotgalibaca	NA
19	ASV1815	Bacteria	Firmicutes	Bacilli	Lactobacillales	Aerococcaceae	Facklamia	NA
20	ASV1826	Bacteria	Firmicutes	Bacilli	Bacillales	Planococcaceae	Sporosarcina	NA
21	ASV1872	Bacteria	Firmicutes	Bacilli	Bacillales	Bacillaceae	NA	NA
22	ASV1887	Bacteria	Firmicutes	Bacilli	Bacillales	Bacillaceae	Amphibacillus	NA
23	ASV1904	Bacteria	Firmicutes	Bacilli	Bacillales	Bacillaceae	Virgibacillus	NA
24	ASV1910	Bacteria	Firmicutes	Bacilli	Bacillales	Bacillaceae	Oceanobacillus	NA
25	ASV193	Bacteria	Firmicutes	Clostridia	Clostridiales	Lachnospiraceae	NA	NA
26	ASV1931	Bacteria	Firmicutes	Bacilli	Bacillales	Bacillaceae	Pseudogracilibacillus	NA
27	ASV1934	Bacteria	Firmicutes	Bacilli	Bacillales	Bacillaceae	Bacillus	NA
28	ASV2037	Bacteria	Firmicutes	Clostridia	Clostridiales	Peptostreptococcaceae	Romboutsia	NA
29	ASV2072	Bacteria	Firmicutes	Clostridia	Clostridiales	Family_XI	Gallicola	NA
30	ASV271	Bacteria	Firmicutes	Clostridia	Clostridiales	Ruminococcaceae	Ruminococcaceae_UCG-014	NA
31	ASV437	Bacteria	Firmicutes	Clostridia	Clostridiales	Ruminococcaceae	Faecalibacterium	NA
32	ASV439	Bacteria	Firmicutes	Clostridia	Clostridiales	Ruminococcaceae	Faecalibacterium	NA
33	ASV731	Bacteria	Actinobacteria	Actinobacteria	Corynebacteriales	Dietziaceae	Dietzia	NA
34	ASV733	Bacteria	Actinobacteria	Actinobacteria	Corynebacteriales	Dietziaceae	Dietzia	NA
35	ASV736	Bacteria	Actinobacteria	Actinobacteria	Corynebacteriales	Corynebacteriaceae	Corynebacterium_1	NA
36	ASV738	Bacteria	Actinobacteria	Actinobacteria	Corynebacteriales	Corynebacteriaceae	Corynebacterium	NA
37	ASV741	Bacteria	Actinobacteria	Actinobacteria	Corynebacteriales	Corynebacteriaceae	Corynebacterium_1	NA
38	ASV745	Bacteria	Actinobacteria	Actinobacteria	Corynebacteriales	Corynebacteriaceae	Corynebacterium_1	NA
39	ASV760	Bacteria	Actinobacteria	Actinobacteria	Micrococcales	Order_Micrococcales	Order_Micrococcales	Order_Micrococcales
40	ASV770	Bacteria	Actinobacteria	Actinobacteria	Micrococcales	Order_Micrococcales	Order_Micrococcales	Order_Micrococcales
41	ASV814	Bacteria	Actinobacteria	Actinobacteria	Micrococcales	Ruaniaceae	NA	NA
42	ASV820	Bacteria	Actinobacteria	Actinobacteria	Micrococcales	Dermabacteraceae	Brachybacterium	NA
43	ASV821	Bacteria	Actinobacteria	Actinobacteria	Micrococcales	Dermabacteraceae	Brachybacterium	NA
44	ASV822	Bacteria	Actinobacteria	Actinobacteria	Micrococcales	Dermabacteraceae	Brachybacterium	NA
45	ASV838	Bacteria	Actinobacteria	Actinobacteria	Micrococcales	Micrococcaceae	Yaniella	NA
46	ASV841	Bacteria	Actinobacteria	Actinobacteria	Micrococcales	Micrococcaceae	Enteractinococcus	NA
47	ASV842	Bacteria	Actinobacteria	Actinobacteria	Micrococcales	Micrococcaceae	Enteractinococcus	NA
48	ASV860	Bacteria	Actinobacteria	Actinobacteria	Micrococcales	Brevibacteriaceae	Brevibacterium	NA
49	ASV862	Bacteria	Actinobacteria	Actinobacteria	Micrococcales	Brevibacteriaceae	Brevibacterium	NA
50	ASV863	Bacteria	Actinobacteria	Actinobacteria	Micrococcales	Brevibacteriaceae	Brevibacterium	NA
51	ASV864	Bacteria	Actinobacteria	Actinobacteria	Micrococcales	Brevibacteriaceae	Brevibacterium	NA
52	ASV896	Bacteria	Actinobacteria	Actinobacteria	Streptosporangiales	Nocardiopsaceae	Nocardiopsis	NA
53	ASV897	Bacteria	Actinobacteria	Actinobacteria	Streptosporangiales	Nocardiopsaceae	Nocardiopsis	NA
54	ASV898	Bacteria	Actinobacteria	Actinobacteria	Streptosporangiales	Nocardiopsaceae	Nocardiopsis	NA
55	ASV899	Bacteria	Actinobacteria	Actinobacteria	Streptosporangiales	Nocardiopsaceae	Nocardiopsis	NA
