## Supplementary material for "Litter commensal bacteria can limit the horizontal gene transfer of antimicrobial resistance to *Salmonella* in chickens": File S1

### Sheet: Assembly Statistics
Isolate ID	Strain source	Isolation source	Bacterial genome	NCBI accession number	Long read	Assembler	Largest contig (Kbp)*	Total contigs†	Length (Mbp)
Ec-FL1-2X	Broiler chicken intracloacally challenged with Salmonella Heidelberg	Ceca	Escherichia coli	JAFCXR000000000	PacBio	Unicycler	4936.5	7	5.3
					PacBio	SPAdes	622.8	55	5.2
					MinION	Unicycler	3903.5	9	5.3
					MinION	SPAdes	603.9	63	5.3
Ec-FL1-1X	Broiler chicken intracloacally challenged with Salmonella Heidelberg	Ceca	Escherichia coli	CP066836	MinION	Unicycler	5160.6	3	5.4
						SPAdes	5160.9	3	5.4
Ec-RL2-1	Broiler chicken intracloacally challenged with Salmonella Heidelberg	Ceca	Escherichia coli	PacBio: SRR13310980 MinION: SRR13310981	PacBio	Unicycler	1802.3	57	5.4
					PacBio	SPAdes	1400.9	131	5.5
					MinION	Unicycler	2769.6	83	5.5
					MinION	SPAdes	4709.3	51	5
Ec-RL2-1X	Broiler chicken intracloacally challenged with Salmonella Heidelberg	Ceca	Escherichia coli	CP066839	MinION	Unicycler	2769.6	88	5.5
						SPAdes	4709.3	11	5
Ec-FL1-3	Broiler chicken intracloacally challenged with Salmonella Heidelberg	Ceca	Escherichia coli	SAMN23566443	MinION	SPAdes	4874	21	5.1
						Unicycler	4870	4	5.1

### Sheet: Identified Plasmids
Isolate ID	Strain source	Isolation source	Bacterial genome	Long read	Assembler	Gene identifier*	Completeness	Length (bp)
Ec-FL1-2X	Broiler chicken intracloacally challenged with Salmonella Heidelberg	Ceca	Escherichia coli	PacBio	Unicycler	UniRef90_Q57154 (repB)	complete	129951
						UniRef90_A0A023UFG7 (repZ)	complete	107835
						UniRef90_H1ZXT2 (Replication initiation protein)	complete	60927
						None Found	complete	48387
						None Found	complete	4084
						None Found	complete	3282
				MinION	Unicycler	UniRef90_Q57154 (repB)	complete	129967
						UniRef90_A0A023UFG7 (repZ)	complete	107835
						UniRef90_H1ZXT2 (Replication initiation protein)	complete	60925
						None Found	complete	48387
						None Found	complete	4084
						None Found	complete	3282
				PacBio	SPAdes	IncFIB(AP001918)_1	incomplete	124217
						IncFIC(FII)_1	incomplete	124217
						IncFII_1_pSFO	incomplete	124217
						IncI1_1_Alpha	incomplete	107962
						IncI2_1_Delta	incomplete	60652
						Col8282_1	complete	4211
						ColRNAI_1	complete	3409
Ec-FL1-1X	Broiler chicken intracloacally challenged with Salmonella Heidelberg	Ceca	Escherichia coli	MinION	Unicycler	UniRef90_Q57154 (repB)	complete	132050
						UniRef90_Q52221 (Replication initiation protein)	complete	95696
					SPAdes	IncFIC(FII)_1 IncFII_1_pSFO	complete	132187
						IncI1_1_Alpha	incomplete	93170
Ec-RL2-1	Broiler chicken intracloacally challenged with Salmonella Heidelberg	Ceca	Escherichia coli	PacBio	Unicycler	UniRef90_Q57154 (RepFIB)	complete	83395
				PacBio	Unicycler	UniRef90_D0QMK6 (Initiation of plasmid replication protein)	complete	45157
				PacBio	Unicycler	None Found	complete	8359
						None Found	complete	4936
				MinION	Unicycler	UniRef90_Q57154 (RepFIB)	complete	83395
						UniRef90_H1ZXT2 (Replication initiation protein)	complete	58614
						UniRef90_D0QMK6 (Initiation of plasmid replication protein)	complete	45157
						None Found	complete	4936
				PacBio	SPAdes	IncI2_1	incomplete	56996
						IncX1_4	incomplete	43697
						IncX3_1	incomplete	43697
						ColRNAI_1	incomplete	5346
						ColRNAI_1	incomplete	2750
						IncFIB(AP001918)_1	incomplete	60999
Ec-RL2-1X	Broiler chicken intracloacally challenged with Salmonella Heidelberg	Ceca	Escherichia coli	MinION	Unicycler	UniRef90_Q08088 (RepA)	complete	136209
						UniRef90_Q57154 (RepFIB)	complete	113350
						None Found	complete	5463
						None Found	complete	4051
					SPAdes	P0111_1/IncHI1B(CIT)_1_pNDM-CIT	incomplete	135241
						IncFII(pRSB107)_1_pRSB107/IncFIB(AP001918)_1	incomplete	13118
						Col156_1	complete	5590
						ColRNAI_1	complete	4178
Ec-FL1-3	Broiler chicken intracloacally challenged with Salmonella Heidelberg	Ceca	Escherichia coli	MinION	Unicycler	UniRef90_Q08088 (RepA)	complete	158897
						UniRef90_Q57154 (RepFIB)	complete	107633
					SPAdes	IncF:B:A	incomplete	107358
						IncHI1B/p0111	incomplete	157462
